# ChromeBat: A Bio-Inspired Approach to 3D Genome Reconstruction

**DOI:** 10.1101/2021.03.04.433995

**Authors:** Brandon Collins, Philip N. Brown, Oluwatosin Oluwadare

## Abstract

**Background:** With the advent of Next Generation Sequencing and the Hi-C experiment, high quality genome-wide contact data is becoming increasingly available. This data represents an empirical measure of how a genome interacts inside the nucleus. Genome conformation is of particular interest as it has been experimentally shown to be a driving force for many genomic functions from regulation to transcription. Thus, the Three Dimensional Genome Reconstruction Problem seeks to take Hi-C data and produce the complete physical genome structure as it appears in the nucleus for genomic analysis.

**Results:** We propose and develop a novel method to solve the Chromosome and Genome Reconstruction problem based on the Bat Algorithm which we called ChromeBat. We demonstrate on real Hi-C data that ChromeBat is capable of state of the art performance. Additionally, the domain of Genome Reconstruction has been criticized for lacking algorithmic diversity, and the bio-inspired nature of ChromeBat contributes algorithmic diversity to the problem domain.

**Conclusions:** ChromeBat is an effective approach at solving the Genome Reconstruction Problem. The source code and usage guide can be found here: https://github.com/OluwadareLab/ChromeBat.
