## Additional file 1 for "ChromeBat: A Bio-Inspired Approach to 3D Genome Reconstruction"

### Sheet: AlphaFreqSearch2
	max_freq=
alpha	0.05	0.075	0.1	0.125	0.15	0.2	0.4	0.6	1	1.5	2
α=0.1	0.2873	0.39097	0.37817	0.2388	0.2383	0.15095	0.2561	0.25524	0.28217	0.14649	0.1544
α=0.3	0.90562	0.90522	0.90196	0.90144	0.90365	0.82836	0.86269	0.87528	0.87334	0.90122	0.90053
α=0.5	0.93028	0.93847	0.93678	0.94054	0.77728	0.76044	0.94146	0.76618	0.93537	0.94159	0.90427
α=0.7	0.81466	0.89451	0.77986	0.90824	0.79743	0.93549	0.9363	0.93727	0.93139	0.92917	0.91457
α=0.9	0.91403	0.9191	0.87729	0.86199	0.90492	0.90434	0.90821	0.89694	0.89457	0.89446	0.85037
α=1	0.80571	0.8705	0.8827	0.91028	0.88976	0.90813	0.88245	0.90578	0.88245	0.89442	0.86797
	parameters
	alpha	*
	num_bats	30
	max_freq	*
	volume	0.9
	iter	5000
	pulse	0.9
	puturbation	0.1
