## Additional file 2 for "ChromeBat: A Bio-Inspired Approach to 3D Genome Reconstruction"

### Sheet: File2
	Perturbation=
alpha	0.001	0.005	0.0075	0.01	0.0125	0.015	0.02	0.03	0.05	0.08
0.1	0.14051	0.20505	0.31819	0.13692	0.20172	0.25952	0.19692	0.20743	0.10487	0.12198
0.3	0.18318	0.6867	0.91032	0.90341	0.65504	0.69337	0.86449	0.64295	0.49315	0.24665
0.5	0.32166	0.95201	0.95217	0.77644	0.93723	0.92445	0.85773	0.70163	0.47083	0.15023
0.7	0.28274	0.78866	0.89147	0.92766	0.93175	0.90496	0.84384	0.75374	0.35474	0.17482
0.9	0.20841	0.94769	0.91107	0.86208	0.88702	0.85537	0.78487	0.60797	0.27111	0.15829
1	0.23383	0.92562	0.87621	0.89977	0.87252	0.84326	0.72787	0.50819	0.23766	0.11681
