## Additional file 3 for "ChromeBat: A Bio-Inspired Approach to 3D Genome Reconstruction"

### Sheet: a0 1
Alpha=0.1
Spearman		Volume
		0.1	0.3	0.5	0.7	0.9	1
Pulse	0.1	0.0133	0.01885	0.02218	0.05321	0.08213	0.16601
	0.3	0.01604	0.05656	0.10319	0.10059	0.10945	0.06719
	0.5	0.04739	0.05906	0.11016	0.16331	0.14784	0.16787
	0.7	0.06731	0.08093	0.16816	0.15146	0.2606	0.21169
	0.9	0.0935	0.1462	0.14188	0.07115	0.19702	0.11065
	1	0.02506	0.10012	0.13756	0.07953	0.16631	0.14159
		*Spearman Correlation as compared to reconstructed structure on regular90.txt

### Sheet: a0 3
Alpha=0.3
Spearman		Volume
		0.1	0.3	0.5	0.7	0.9	1
Pulse	0.1	0.01392	0.001	0.08245	0.21949	0.52023	0.35198
	0.3	0.01382	0.41749	0.60697	0.62703	0.56208	0.602
	0.5	0.09534	0.47492	0.58669	0.56719	0.5899	0.61541
	0.7	0.13727	0.6387	0.67523	0.56533	0.68196	0.65642
	0.9	0.38676	0.64763	0.65168	0.67394	0.54544	0.62623
	1	0.02349	0.529	0.65385	0.67429	0.68211	0.60087

### Sheet: a0 5
Alpha=0.5
Spearman		Volume
		0.1	0.3	0.5	0.7	0.9	1
Pulse	0.1	0.00509	0.07327	0.08913	0.34456	0.46633	0.60297
	0.3	0.01288	0.40669	0.65226	0.6444	0.59491	0.59177
	0.5	0.07671	0.60982	0.61818	0.69304	0.69322	0.58339
	0.7	0.35169	0.65703	0.63659	0.67527	0.69182	0.68643
	0.9	0.34118	0.63982	0.6856	0.67914	0.69379	0.69814
	1	0.03428	0.65832	0.62135	0.69039	0.66311	0.69324

### Sheet: a0 7
Alpha=0.7
Spearman		Volume
		0.1	0.3	0.5	0.7	0.9	1
Pulse	0.1	-0.01311	0.02042	0.11073	0.40958	0.55003	0.54104
	0.3	-0.01876	0.45494	0.64884	0.67533	0.67403	0.68455
	0.5	0.07721	0.62391	0.57967	0.68043	0.68262	0.65573
	0.7	0.2303	0.66282	0.68742	0.61818	0.68659	0.69311
	0.9	0.4032	0.65373	0.68767	0.6812	0.63013	0.67886
	1	0.03152	0.62604	0.58891	0.68209	0.68676	0.6699

### Sheet: a0 9
Alpha=0.9
Spearman		Volume
		0.1	0.3	0.5	0.7	0.9	1
Pulse	0.1	-0.01577	-0.00124	0.08076	0.3458	0.43525	0.47015
	0.3	-0.0066	0.51429	0.56987	0.56766	0.62575	0.66939
	0.5	0.02217	0.53906	0.62152	0.63948	0.67043	0.59768
	0.7	0.29693	0.6053	0.57853	0.67042	0.68151	0.65995
	0.9	0.37741	0.58975	0.66053	0.67894	0.67952	0.6599
	1	0.02224	0.59215	0.59722	0.54482	0.65336	0.65232

### Sheet: a1 0
Alpha=1.0
Spearman		Volume
		0.1	0.3	0.5	0.7	0.9	1
Pulse	0.1	0.02156	-0.02321	0.08524	0.36269	0.45827	0.54404
	0.3	-0.00849	0.39231	0.54211	0.62362	0.64709	0.6404
	0.5	0.07834	0.52549	0.65498	0.66107	0.66875	0.6657
	0.7	0.14437	0.59984	0.62679	0.6674	0.66802	0.62689
	0.9	0.51367	0.6585	0.64223	0.6748	0.66455	0.67035
	1	0.05804	0.56271	0.65628	0.62501	0.67352	0.62591
