## Additional file 4 for "ChromeBat: A Bio-Inspired Approach to 3D Genome Reconstruction"

### Sheet: results
	num bats=
Gen	10	20	30	40	50	60	80	90	100
1000	0.09877	0.26374	0.50752	0.6508	0.71308	0.85552	0.85715	0.79148	0.81789
10000	0.94461	0.9465	0.9469	0.95088	0.88692	0.94725	0.95163	0.95221	0.95022
20000	0.95127	0.93943	0.94834	0.94865	0.94862	0.94815	0.95159	0.95289	0.94779
30000	0.9503	0.94712	0.88153	0.95168	0.94757	0.94818	0.95061	0.95414	0.95126
40000	0.94381	0.95042	0.95059	0.94991	0.94883	0.94601	0.94817	0.95372	0.95147
50000	0.94511	0.9455	0.94342	0.94648	0.9497	0.94933	0.94894	0.94928	0.95057
60000	0.9503	0.94773	0.94827	0.91779	0.94798	0.9515	0.94844	0.95001	0.95006
70000	0.88771	0.95124	0.95238	0.95111	0.78073	0.94535	0.95039	0.95134	0.94514
80000	0.95247	0.95135	0.94863	0.7658	0.9498	0.95065	0.95162	0.76194	0.93049
90000	0.94675	0.95003	0.9464	0.95046	0.94414	0.95075	0.95064	0.94694	0.94895
	parameters
	alpha	0.5
	num_bats	*
	max_freq	0.1
	volume	0.9
	iter	*
	pulse	0.9
	puturbation	0.0075
