## Additional file 5 for "ChromeBat: A Bio-Inspired Approach to 3D Genome Reconstruction"

### Sheet: AVG
AVG structures
	perturbation=
freq	0.002	0.004	0.006	0.008	0.01
0.1	0.951223	0.925891	0.899794	0.940149	0.933851		max=
0.2	0.889314	0.923725	0.933019	0.937933	0.925945		0.951223
0.3	0.912846	0.919374	0.937192	0.934864	0.880338		f=0.1,p=0.002
0.4	0.867831	0.949858	0.908169	0.905388	0.897069
0.5	0.810319	0.9299	0.923966	0.919783	0.908183
0.6	0.727952	0.914833	0.9083	0.939599	0.897564
0.7	0.656144	0.931706	0.938662	0.939909	0.871966
0.8	0.603795	0.921798	0.903404	0.937687	0.932082
0.9	0.387828	0.939309	0.921377	0.903332	0.909838
1	0.3896	0.926442	0.932459	0.901488	0.927481

### Sheet: p0.002
freq	0	1	2	3	4	5	6	7	8	9	AVG
0.1	0.955243	0.954154	0.954998	0.952741	0.952637	0.950504	0.948692	0.952163	0.945808	0.945293	0.951223
0.2	0.947095	0.940355	0.936921	0.93779	0.894759	0.911184	0.881062	0.865123	0.806648	0.772206	0.889314
0.3	0.953997	0.948829	0.94819	0.943624	0.942512	0.937898	0.910659	0.909509	0.856782	0.776457	0.912846
0.4	0.945318	0.930656	0.921646	0.923691	0.914792	0.895023	0.870163	0.799122	0.76142	0.716479	0.867831
0.5	0.953621	0.923551	0.901796	0.844792	0.793976	0.767348	0.765359	0.711167	0.73462	0.706958	0.810319
0.6	0.945723	0.922537	0.813862	0.798644	0.760489	0.741688	0.661476	0.592118	0.599315	0.443671	0.727952
0.7	0.808096	0.793608	0.800264	0.76197	0.712038	0.637057	0.617034	0.558212	0.516686	0.35647	0.656144
0.8	0.829737	0.804152	0.716656	0.690372	0.575378	0.51703	0.502599	0.507991	0.446183	0.447846	0.603795
0.9	0.781849	0.764219	0.514904	0.503705	0.372559	0.309034	0.239634	0.194601	0.122044	0.075734	0.387828
1	0.930472	0.646991	0.520989	0.509934	0.385227	0.324308	0.208623	0.169672	0.148382	0.0513982	0.3896
													the leftmost box refers to f=0.1 and the right most to f=1

### Sheet: p.004
freq	0	1	2	3	4	5	6	7	8	9	AVG
0.1	0.952712	0.953071	0.947727	0.951835	0.949989	0.947764	0.951032	0.926077	0.928404	0.750298	0.925891
0.2	0.952834	0.948781	0.945926	0.953062	0.95098	0.948362	0.948945	0.937154	0.9157	0.735509	0.923725
0.3	0.950815	0.955324	0.946851	0.950724	0.94825	0.952454	0.952374	0.880513	0.881411	0.775025	0.919374
0.4	0.953059	0.950012	0.951302	0.953046	0.953129	0.950868	0.944813	0.947492	0.948366	0.946488	0.949858
0.5	0.953798	0.951826	0.947982	0.94673	0.950267	0.948657	0.947645	0.938573	0.940175	0.773352	0.9299
0.6	0.951817	0.953782	0.947285	0.950568	0.93891	0.94238	0.934392	0.878814	0.869458	0.780925	0.914833
0.7	0.949916	0.949938	0.948753	0.953303	0.948823	0.948366	0.940789	0.942295	0.877245	0.857637	0.931706
0.8	0.951357	0.950889	0.951477	0.948235	0.945036	0.918411	0.919566	0.919652	0.91227	0.801083	0.921798
0.9	0.954664	0.950334	0.951088	0.954805	0.950613	0.950043	0.949565	0.928461	0.920559	0.88296	0.939309
1	0.949881	0.95015	0.950988	0.947637	0.948804	0.945845	0.942899	0.936002	0.911413	0.780802	0.926442

### Sheet: p.006
freq	0	1	2	3	4	5	6	7	8	9	AVG
0.1	0.951172	0.948032	0.944785	0.946467	0.94362	0.925278	0.915963	0.9029	0.769603	0.750117	0.899794
0.2	0.947527	0.942935	0.941691	0.942781	0.945501	0.9494	0.941209	0.927484	0.930222	0.861444	0.933019
0.3	0.955633	0.952466	0.951892	0.952213	0.942724	0.942572	0.931637	0.916922	0.910254	0.915607	0.937192
0.4	0.950522	0.945455	0.948103	0.948179	0.947645	0.945223	0.947147	0.937369	0.792619	0.719429	0.908169
0.5	0.950821	0.947542	0.95059	0.948443	0.938462	0.9407	0.93559	0.928523	0.914597	0.784395	0.923966
0.6	0.951359	0.945774	0.951588	0.947492	0.94522	0.946927	0.936636	0.919304	0.775903	0.762802	0.9083
0.7	0.948233	0.949489	0.94964	0.947752	0.94703	0.948761	0.943635	0.945016	0.923825	0.883236	0.938662
0.8	0.950412	0.947877	0.950479	0.947121	0.948637	0.944544	0.930979	0.835536	0.805416	0.773043	0.903404
0.9	0.950778	0.945265	0.948152	0.944046	0.947274	0.944251	0.942332	0.92993	0.888896	0.772842	0.921377
1	0.953228	0.950777	0.947317	0.951188	0.949939	0.94227	0.946209	0.947046	0.927702	0.808916	0.932459

### Sheet: p0.008
freq	0	1	2	3	4	5	6	7	8	9	AVG
0.1	0.9457	0.944742	0.946497	0.938217	0.940545	0.941267	0.944797	0.941763	0.941182	0.916784	0.940149
0.2	0.946151	0.941146	0.938898	0.935134	0.939397	0.943017	0.939396	0.942311	0.935907	0.917976	0.937933
0.3	0.947562	0.942286	0.941504	0.940052	0.940555	0.936864	0.942272	0.937092	0.93659	0.88386	0.934864
0.4	0.94551	0.944495	0.932644	0.937125	0.931039	0.930904	0.933052	0.912812	0.789361	0.796942	0.905388
0.5	0.942724	0.946928	0.944404	0.940108	0.934635	0.937577	0.927541	0.918636	0.914435	0.790844	0.919783
0.6	0.951922	0.949218	0.944098	0.946678	0.944469	0.946926	0.934909	0.942676	0.933061	0.902037	0.939599
0.7	0.944145	0.943488	0.948906	0.942011	0.942571	0.942733	0.941916	0.937297	0.93859	0.917437	0.939909
0.8	0.939569	0.940477	0.943242	0.93769	0.939841	0.937901	0.938165	0.936003	0.942165	0.921814	0.937687
0.9	0.944817	0.943006	0.941671	0.940155	0.940975	0.936732	0.941479	0.935742	0.765662	0.743079	0.903332
1	0.939582	0.949032	0.94526	0.940041	0.934418	0.934418	0.936158	0.926597	0.750586	0.758786	0.901488

### Sheet: p0.01
freq	0	1	2	3	4	5	6	7	8	9	AVG
0.1	0.941614	0.940166	0.937258	0.936795	0.939877	0.932731	0.936788	0.926692	0.92425	0.92234	0.933851
0.2	0.94102	0.941146	0.932004	0.942897	0.932438	0.936432	0.938717	0.92908	0.924937	0.840777	0.925945
0.3	0.941995	0.935148	0.940606	0.9321	0.933135	0.914366	0.901164	0.775685	0.763567	0.765616	0.880338
0.4	0.926568	0.928642	0.920509	0.929875	0.911985	0.915446	0.898238	0.895306	0.878926	0.765192	0.897069
0.5	0.942473	0.937481	0.939645	0.933127	0.933234	0.923726	0.926471	0.897393	0.878146	0.770128	0.908183
0.6	0.941076	0.934596	0.934525	0.941071	0.932976	0.906556	0.904807	0.901505	0.83244	0.74609	0.897564
0.7	0.938115	0.942154	0.935655	0.930181	0.933297	0.870072	0.861557	0.794392	0.774682	0.739551	0.871966
0.8	0.939994	0.939106	0.941329	0.93559	0.940321	0.937003	0.931522	0.928489	0.930089	0.897379	0.932082
0.9	0.933282	0.939795	0.934636	0.940123	0.933805	0.93357	0.931443	0.897975	0.897855	0.755893	0.909838
1	0.939333	0.938821	0.931299	0.940794	0.932039	0.931955	0.927868	0.939757	0.922522	0.870419	0.927481
