## Additional file 6 for "ChromeBat: A Bio-Inspired Approach to 3D Genome Reconstruction"

### Sheet: Sheet1
Chromosome	3DMax	HSA	ChromSDE	Pastis	Shrec3D	Chromosome3D	LorDG	MOGEN	ChromeBat
1	0.8088	0.662445	0.7845	0.721895	0.2951	0.781	0.7101	0.7662	0.799146
2	0.8149	0.629187	0.7245	0.663528	0.4482	0.787	0.7275	0.7526	0.805699
3	0.8306	0.679614	0.814	0.736145	0.4827	0.787	0.7459	0.8044	0.822605
4	0.8736	0.853132	0.8636	0.831208	0.8203	0.852	0.8607	0.8245	0.864592
5	0.8653	0.798183	0.8551	0.814853	0.7762	0.841	0.8317	0.8266	0.854738
6	0.848	0.784785	0.8303	0.792514	0.7465	0.815	0.8002	0.8104	0.839595
7	0.831	0.767219	0.8144	0.777437	0.4087	0.788	0.7536	0.7925	0.826198
8	0.8701	0.811193	0.857	0.81866	0.8152	0.842	0.8317	0.8236	0.866346
9	0.851	0.333619	0.8184	0.451722	0.421	0.819	0.2972	0.7339	0.844328
10	0.854	0.789774	0.8392	0.785979	0.6561	0.822	0.7759	0.8129	0.846238
11	0.8433	0.773577	0.823	0.785133	0.6936	0.804	0.7896	0.8003	0.835163
12	0.8558	0.800599	0.8413	0.790574	0.7332	0.826	0.803	0.8259	0.8536
13	0.8584	0.795792	0.8381	0.783825	0.6917	0.819	0.8007	0.8242	0.855271
14	0.8799	0.794877	0.8605	0.772372	0.7123	0.805	0.7879	0.8425	0.883225
15	0.8592	0.777058	0.8346	0.752779	0.6432	0.791	0.7725	0.8255	0.85745
16	0.8466	0.771785	0.8188	0.757182	0.6621	0.764	0.7345	0.7854	0.839095
17	0.837	0.745719	0.8083	0.712219	0.6732	0.768	0.719	0.8127	0.834841
18	0.8537	0.723354	0.8185	0.777827	0.3717	0.752	0.7492	0.8139	0.855699
19	0.8668	0.831104	0.8397	0.801144	0.73	0.804	0.8152	0.8077	0.86741
20	0.8392	0.807853	0.8527	0.770479	0.6291	0.825	0.7779	0.8146	0.888186
21	0.9017	0.877118	0.8704	0.840666	0.7831	0.834	0.8532	0.8421	0.914731
22	0.866	0.728912	0.8264	0.650925	0.1065	0.659	0.5639	0.7977	0.869132
