## Additional file 7 for "ChromeBat: A Bio-Inspired Approach to 3D Genome Reconstruction"

### Sheet: Sheet1
Chromosome	3DMax	HSA	ChromSDE	Pastis	ShRec3D	Chromosome3D	LorDG	MOGEN	ChromeBat
1	0.957	0.746	0.943	0.871	0.747	0.868	0.896	0.8955	0.820751
2	0.956	0.759	0.932	0.86	0.853	0.902	0.893	0.689	0.770949
3	0.966	0.784	0.949	0.878	0.849	0.898	0.846	0.267	0.807935
4	0.978	0.758	0.976	0.949	0.83	0.944	0.965	0.795	0.862105
5	0.975	0.813	0.966	0.928	0.838	0.934	0.938	0.643	0.860554
6	0.965	0.412	0.956	0.893	0.79	0.926	0.929	0.602	0.84898
7	0.94	0.682	0.933	0.869	0.795	0.893	0.845	0.574	0.861761
8	0.969	0.88	0.964	0.917	0.89	0.935	0.95	0.364	0.903597
9	0.953	0.749	0.947	0.914	0.839	0.848	0.885	0.475	0.917807
10	0.953	0.72	0.95	0.888	0.825	0.915	0.91	0.369	0.891498
11	0.96	0.575	0.953	0.881	0.753	0.903	0.915	0.357	0.899443
12	0.959	0.808	0.947	0.881	0.823	0.905	0.912	0.563	0.918491
13	0.962	0.659	0.95	0.867	0.878	0.922	0.931	0.723	0.887115
14	0.957	0.671	0.945	0.879	0.79	0.889	0.887	0.625	0.901486
15	0.953	0.732	0.945	0.883	0.797	0.886	0.907	0.585	0.917949
16	0.943	0.55	0.94	0.845	0.743	0.801	0.837	0.571	0.922731
17	0.938	0.645	0.929	0.829	0.636	0.804	0.86	0.302	0.858892
18	0.933	0.766	0.916	0.845	0.832	0.865	0.873	0.7	0.89154
19	0.944	0.514	0.928	0.842	0.661	0.798	0.695	0.506	0.891853
20	0.944	0.645	0.945	0.881	0.735	0.845	0.858	0.573	0.919088
21	0.969	0.805	0.967	0.949	0.886	0.888	0.954	0.394	0.942332
22	0.956	0.611	0.948	0.872	0.693	0.791	0.865	0.561	0.944603
